# *Colletotrichum higginsianum* effectors exhibit cell to cell hypermobility in plant tissues and modulate intercellular connectivity amongst a variety of cellular processes

**DOI:** 10.1101/2021.01.13.426415

**Authors:** Mina Ohtsu, Joanna Jennings, Matthew Johnston, Xiaokun Liu, Nathan Hughes, Kara Stark, Richard J. Morris, Jeroen de Keijzer, Christine Faulkner

## Abstract

Multicellular organisms exchange information and resources between cells to co-ordinate growth and responses. In plants, plasmodesmata establish cytoplasmic continuity between cells to allow for communication and resource exchange across the cell wall. Some plant pathogens use plasmodesmata as a pathway for both molecular and physical invasion. However, the benefits of molecular invasion (cell-to-cell movement of pathogen effectors) are poorly understood. To begin to investigate this and identify which effectors are cell-to-cell mobile, we performed a live imaging-based screen and identified 15 cell-to-cell mobile effectors of the fungal pathogen *Colletotrichum higginsianum*. Of these, 6 are “hypermobile”, showing cell-to-cell mobility greater than expected for a protein of its size. We further identified 3 effectors that can indirectly modify plasmodesmal aperture. Transcriptional profiling of plants expressing hypermobile effectors implicate them in a variety of processes including senescence, glucosinolate production, cell wall integrity, growth and iron metabolism. However, not all effectors had an independent effect on virulence. This suggests a wide range of benefits to infection gained by the mobility of *C. higginsianum* effectors that likely interact in a complex way during infection.
