## Supplementary material for "*Colletotrichum higginsianum* effectors exhibit cell to cell hypermobility in plant tissues and modulate intercellular connectivity amongst a variety of cellular processes": Table S1

### Sheet: Level 1
Table S1 Plasmids used and constructed in this study
Level 1 plasmids which we made in this study
Plasmid	L1 cloning vector	Promoter/Promoter + 5'UTR	N terminal tag	Coding sequence (with/without stop)	C terminal tag	3' UTR + Terminator
PICH47732.35S::ChEffector-GFP	PICH47732	Short CaMV 35Sp + TMV Ω	-	Effector	GFP	35S terminator
PICH47732.35S::nYFP-GFP	PICH47732	Short CaMV 35Sp + TMV Ω	N terminus of YFP (amino acids 1-161)	GFP	-	35S terminator
PICH47732.35S::cYFP-GFP	PICH47732	Short CaMV 35Sp + TMV Ω	C terminus of YFP (amino acids 162-253)	GFP	-	35S terminator
PICH47732.35S::2xGFP	PICH47732	Short CaMV 35Sp + TMV Ω	-	GFP (no stop codon)	GFP	35S terminator
PICH47751.35S::NLS-dTomato	PICH47751	Short CaMV 35Sp + TMV Ω	Nuclear localization signal (SV40 large T antigen; PKKKRKV) without Bpi/BsaI sites	dTomato	6xHA	35S terminator
FP06130	PICH47742	NOS promoter	-	bialaphos resistance (BAR) protein	-	NOS terminator

### Sheet: Level 2
Table S1 Plasmids used and constructed in this study
Level 2 vectors which we made in this manuscript
Plasmid	Level 2 acceptor	Position 1	Position 2	Position 3	End Linker
pICH4723.Ch-Effector.NLS-dTomato	PICSL4723	35S::ChEffector-GFP	dummy	35S::NLS-dTomato	PICH41766
pICH4723.2GFP.NLS-dTomato	PICSL4723	35S::2GFP	dummy	35S::NLS-dTomato	PICH41766
pICH4723.nYFP.NLS-dTomato	PICSL4723	35S::nYFP-GFP	dummy	35S::NLS-dTomato	PICH41766
pICH4723.cYFP.NLS-dTomato	PICSL4723	35S::cYFP-GFP	dummy	35S::NLS-dTomato	PICH41766
pICH4723.GFP.NLS-dTomato	PICSL4723	pICSL11003	dummy	35S::NLS-dTomato	PICH41766
pICH4723.Ch-Effector.bar	PICSL4723	35S::Effector-GFP	NOS-BAR-NOS	-	PICH41744

### Sheet: Modules
Table S1 Plasmids used and constructed in this study
Acceptors and Modules which we used in this study
Level	Standard name	Source	Description
0	pICH51277	AddGene #50267	Short CaMV 35Sp + TMV Ω
0	pICH41414	AddGene #50337	CaMV 35S terminator
0	PICSL13002	AddGene #50266	Short CaMV 35Sp + TMV Ω
0	pICSL30001	TSL Synbio	N terminus of YFP (amino acids 1-161)
0	pICSL30002	TSL Synbio	C terminus of YFP (amino acids 162-253)
0	pICSL50028	TSL Synbio	C terminal NO STOP to STOP converter
0	EC15101	ENSA project	N terminal Nuclear localization signal (SV40 large T antigen; PKKKRKV) without Bpi/BsaI sites
0	FP01001	This manuscript	C terminal GFP
0	pICH41531	AddGene #50321	GFP at coding sequence
0	pICSL50009A	TSL Synbio	C terminal 6xHA
0	pICSL80067	TSL Synbio	GFP at coding sequence (no stop codon)
1	pICSL11003	TSL synbio	GFP expression cassette Pro-CaMV35SLong 5U-TMV CDS-GFP 3U+Ter-CaMV35S, position 1
1	pICH47732	AddGene #48000	Level 1 acceptor, Position 1, Forward
1	pICH47742	AddGene #48001	Level 1 acceptor, Position 2, Forward
1	pICH47751	AddGene #48002	Level 1 acceptor, Position 3, Forward
1	pICSL11017	TSL synbio	Nos-BAR-Nos selection cassette, position 1
1	FP06130	This manuscript	Nos-BAR-Nos selection cassette, position 2
1	pICH54022	AddGene #48066	Position 2 Dummy
1	pICH41766	AddGene #48018	End-linker for level 2 construction
1	pICH41744	AddGene #48017	End-linker for level 2 construction
2	pICSL4723	AddGene #48015	Level 2 Binary vector
	TSL synbio	http://synbio.tsl.ac.uk/
	ENSA reference	https://www.ensa.ac.uk/
