## Supplementary material for "*Colletotrichum higginsianum* effectors exhibit cell to cell hypermobility in plant tissues and modulate intercellular connectivity amongst a variety of cellular processes": Table S2

### Sheet: Sheet1
Table S2 Nucleocytoplasmic effectors screened for cell-to-cell mobility
Effector Name	Gene Identifier	Size (kDa)	Mobility
ChEC120	CH63R_12668	5.99	Expected
ChEC94	CH63R_03399	5.6	Expected
ChEC121	CH63R_08807	6.7	Expected
ChEC122	CH63R_05622	6.9	Expected
ChEC123	CH63R_07300	9.1	Hypermobile
ChEC124	CH63R_10938	9.3	Hypermobile
ChEC125	CH63R_07909	9.4	Hypermobile
ChEC14	CH63R_03968	9.7	Expected
ChEC126	CH63R_10962	11.1	Expected
ChEC8	CH63R_03716	11.5	Expected
ChEC127	CH63R_10342	17.4	Hypermobile
ChEC128	CH63R_00332	18.1	Immobile
ChEC129	CH63R_13459	21.2	Hypermobile
ChEC130	CH63R_03944	21.7	Hypermobile
ChEC131	CH63R_12543	22.7	Immobile
ChEC132	CH63R_02152	23.5	Hypermobile
ChEC133	CH63R_06648	27.4	Immobile
ChEC134	CH63R_03924	28.4	Expected
ChEC135	CH63R_01490	40.7	Immobile
ChEC137	CH63R_11665	42	Immobile
ChEC6	CH63R_13188	45	Immobile
ChEC32	CH63R_05615	50	Immobile
ChEC138	CH63R_06776	56.6	Immobile
ChEC139	CH63R_01436	59.9	Immobile
ChEC140	CH63R_14376	67.9	Immobile
