## Supplementary material for "*Colletotrichum higginsianum* effectors exhibit cell to cell hypermobility in plant tissues and modulate intercellular connectivity amongst a variety of cellular processes": Table S6

### Sheet: Fig 2+S2
GFPmobility	Size	Type	ID
15	31.99	EXP	120
4	31.99	EXP	120
6	31.99	EXP	120
10	31.99	EXP	120
3	31.99	EXP	120
4	31.99	EXP	120
5	31.99	EXP	120
8	31.99	EXP	120
22	31.99	EXP	120
7	31.99	EXP	120
12	31.99	EXP	120
7	31.99	EXP	120
11	31.99	EXP	120
6	31.99	EXP	120
6	31.99	EXP	120
1	31.99	EXP	120
5	31.99	EXP	120
20	31.99	EXP	120
8	31.99	EXP	120
7	31.99	EXP	120
5	31.99	EXP	120
8	31.99	EXP	120
17	31.99	EXP	120
13	31.99	EXP	120
10	31.99	EXP	120
0	31.99	EXP	120
8	31.99	EXP	120
3	31.99	EXP	120
7	31.99	EXP	120
32	31.99	EXP	120
13	31.99	EXP	120
5	31.99	EXP	120
9	31.99	EXP	120
17	31.99	EXP	120
16	31.99	EXP	120
2	31.99	EXP	120
3	31.99	EXP	120
5	31.99	EXP	120
5	31.99	EXP	120
10	31.99	EXP	120
7	31.99	EXP	120
1	31.99	EXP	120
6	31.99	EXP	120
5	31.99	EXP	120
11	31.99	EXP	120
2	31.99	EXP	120
4	31.99	EXP	120
3	31.99	EXP	120
7	31.99	EXP	120
6	35.1	EXP	123
2	35.1	EXP	123
8	35.1	EXP	123
5	35.1	EXP	123
2	35.1	EXP	123
1	35.1	EXP	123
1	35.1	EXP	123
1	35.1	EXP	123
6	35.1	EXP	123
5	35.1	EXP	123
5	35.1	EXP	123
0	35.1	EXP	123
9	35.1	EXP	123
11	35.1	EXP	123
3	35.1	EXP	123
10	35.1	EXP	123
9	35.1	EXP	123
6	35.1	EXP	123
4	35.1	EXP	123
7	35.1	EXP	123
10	35.1	EXP	123
5	35.1	EXP	123
5	35.1	EXP	123
5	35.1	EXP	123
10	35.1	EXP	123
8	35.1	EXP	123
3	35.1	EXP	123
16	35.1	EXP	123
10	35.1	EXP	123
13	35.1	EXP	123
12	35.1	EXP	123
8	35.1	EXP	123
12	35.1	EXP	123
11	35.1	EXP	123
19	35.1	EXP	123
13	35.1	EXP	123
13	35.1	EXP	123
11	35.1	EXP	123
7	35.1	EXP	123
10	35.1	EXP	123
9	35.1	EXP	123
17	35.1	EXP	123
10	35.1	EXP	123
6	35.1	EXP	123
8	35.1	EXP	123
7	35.1	EXP	123
4	35.1	EXP	123
2	35.1	EXP	123
7	35.1	EXP	123
3	35.1	EXP	123
4	31.6	EXP	94
5	31.6	EXP	94
4	31.6	EXP	94
10	31.6	EXP	94
4	31.6	EXP	94
5	31.6	EXP	94
7	31.6	EXP	94
13	31.6	EXP	94
2	31.6	EXP	94
12	31.6	EXP	94
2	31.6	EXP	94
6	31.6	EXP	94
1	31.6	EXP	94
12	31.6	EXP	94
3	31.6	EXP	94
7	31.6	EXP	94
8	31.6	EXP	94
9	31.6	EXP	94
4	31.6	EXP	94
4	31.6	EXP	94
9	31.6	EXP	94
8	31.6	EXP	94
17	31.6	EXP	94
16	31.6	EXP	94
1	31.6	EXP	94
4	31.6	EXP	94
8	31.6	EXP	94
15	31.6	EXP	94
14	31.6	EXP	94
10	31.6	EXP	94
5	31.6	EXP	94
17	31.6	EXP	94
10	31.6	EXP	94
23	31.6	EXP	94
11	31.6	EXP	94
8	31.6	EXP	94
3	31.6	EXP	94
5	31.6	EXP	94
10	31.6	EXP	94
12	31.6	EXP	94
10	31.6	EXP	94
11	31.6	EXP	94
6	31.6	EXP	94
17	31.6	EXP	94
10	31.6	EXP	94
3	31.6	EXP	94
8	31.6	EXP	94
3	31.6	EXP	94
11	31.6	EXP	94
8	31.6	EXP	94
7	43.4	EXP	127
3	43.4	EXP	127
7	43.4	EXP	127
3	43.4	EXP	127
9	43.4	EXP	127
5	43.4	EXP	127
6	43.4	EXP	127
7	43.4	EXP	127
9	43.4	EXP	127
4	43.4	EXP	127
7	43.4	EXP	127
2	43.4	EXP	127
5	43.4	EXP	127
8	43.4	EXP	127
7	43.4	EXP	127
6	43.4	EXP	127
4	43.4	EXP	127
8	43.4	EXP	127
0	43.4	EXP	127
7	43.4	EXP	127
4	43.4	EXP	127
5	43.4	EXP	127
8	43.4	EXP	127
8	43.4	EXP	127
9	43.4	EXP	127
7	43.4	EXP	127
8	43.4	EXP	127
4	43.4	EXP	127
5	43.4	EXP	127
6	43.4	EXP	127
5	43.4	EXP	127
5	43.4	EXP	127
9	43.4	EXP	127
8	43.4	EXP	127
6	43.4	EXP	127
0	43.4	EXP	127
8	43.4	EXP	127
1	43.4	EXP	127
5	43.4	EXP	127
6	43.4	EXP	127
4	43.4	EXP	127
20	43.4	EXP	127
17	43.4	EXP	127
16	43.4	EXP	127
14	43.4	EXP	127
8	43.4	EXP	127
20	43.4	EXP	127
3	43.4	EXP	127
26	43.4	EXP	127
6	43.4	EXP	127
9	47.7	EXP	130
4	47.7	EXP	130
8	47.7	EXP	130
2	47.7	EXP	130
3	47.7	EXP	130
8	47.7	EXP	130
15	47.7	EXP	130
9	47.7	EXP	130
5	47.7	EXP	130
17	47.7	EXP	130
17	47.7	EXP	130
13	47.7	EXP	130
10	47.7	EXP	130
6	47.7	EXP	130
4	47.7	EXP	130
10	47.7	EXP	130
9	47.7	EXP	130
4	47.7	EXP	130
5	47.7	EXP	130
9	47.7	EXP	130
7	47.7	EXP	130
5	47.7	EXP	130
12	47.7	EXP	130
7	47.7	EXP	130
9	47.7	EXP	130
10	47.7	EXP	130
11	47.7	EXP	130
5	47.7	EXP	130
2	47.7	EXP	130
5	47.7	EXP	130
16	47.7	EXP	130
9	47.7	EXP	130
20	47.7	EXP	130
10	47.7	EXP	130
1	47.7	EXP	130
18	47.7	EXP	130
7	47.7	EXP	130
2	47.7	EXP	130
5	47.7	EXP	130
4	47.7	EXP	130
8	47.7	EXP	130
9	47.7	EXP	130
0	47.7	EXP	130
9	47.7	EXP	130
9	47.7	EXP	130
6	47.7	EXP	130
4	47.7	EXP	130
4	47.7	EXP	130
8	47.7	EXP	130
0	47.7	EXP	130
0	47.7	EXP	130
0	47.7	EXP	130
2	47.7	EXP	130
4	47.7	EXP	130
6	47.7	EXP	130
8	47.7	EXP	130
3	47.7	EXP	130
4	47.7	EXP	130
5	47.7	EXP	130
6	47.7	EXP	130
6	47.7	EXP	130
0	47.7	EXP	130
10	47.7	EXP	130
7	47.7	EXP	130
7	47.7	EXP	130
0	47.7	EXP	130
0	47.2	EXP	129
5	47.2	EXP	129
3	47.2	EXP	129
8	47.2	EXP	129
7	47.2	EXP	129
10	47.2	EXP	129
9	47.2	EXP	129
7	47.2	EXP	129
6	47.2	EXP	129
1	47.2	EXP	129
3	47.2	EXP	129
4	47.2	EXP	129
0	47.2	EXP	129
1	47.2	EXP	129
0	47.2	EXP	129
2	47.2	EXP	129
6	47.2	EXP	129
7	47.2	EXP	129
7	47.2	EXP	129
6	47.2	EXP	129
8	47.2	EXP	129
9	47.2	EXP	129
0	47.2	EXP	129
5	47.2	EXP	129
1	47.2	EXP	129
0	47.2	EXP	129
4	47.2	EXP	129
2	47.2	EXP	129
3	47.2	EXP	129
2	47.2	EXP	129
1	47.2	EXP	129
3	47.2	EXP	129
1	47.2	EXP	129
1	47.2	EXP	129
4	47.2	EXP	129
6	47.2	EXP	129
5	47.2	EXP	129
1	47.2	EXP	129
3	47.2	EXP	129
2	47.2	EXP	129
0	47.2	EXP	129
6	47.2	EXP	129
0	47.2	EXP	129
0	47.2	EXP	129
1	47.2	EXP	129
0	47.2	EXP	129
1	47.2	EXP	129
10	47.2	EXP	129
0	47.2	EXP	129
5	47.2	EXP	129
3	47.2	EXP	129
0	47.2	EXP	129
6	47.2	EXP	129
1	47.2	EXP	129
8	47.2	EXP	129
8	32.7	EXP	121
18	32.7	EXP	121
1	32.7	EXP	121
2	32.7	EXP	121
22	32.7	EXP	121
39	32.7	EXP	121
5	32.7	EXP	121
6	32.7	EXP	121
9	32.7	EXP	121
16	32.7	EXP	121
17	32.7	EXP	121
15	32.7	EXP	121
7	32.7	EXP	121
17	32.7	EXP	121
1	32.7	EXP	121
8	32.7	EXP	121
10	32.7	EXP	121
5	32.7	EXP	121
5	32.7	EXP	121
2	32.7	EXP	121
6	32.7	EXP	121
2	32.7	EXP	121
2	32.7	EXP	121
8	32.7	EXP	121
0	32.7	EXP	121
8	32.7	EXP	121
5	32.7	EXP	121
0	32.7	EXP	121
2	32.7	EXP	121
6	32.7	EXP	121
6	32.7	EXP	121
2	32.7	EXP	121
2	32.7	EXP	121
0	32.7	EXP	121
20	32.7	EXP	121
12	32.7	EXP	121
8	32.7	EXP	121
4	32.7	EXP	121
6	32.7	EXP	121
4	32.7	EXP	121
3	32.7	EXP	121
14	32.7	EXP	121
3	32.7	EXP	121
6	32.7	EXP	121
5	32.7	EXP	121
6	32.7	EXP	121
16	32.7	EXP	121
9	32.7	EXP	121
2	32.7	EXP	121
5	32.7	EXP	121
4	32.7	EXP	121
0	32.7	EXP	121
6	32.7	EXP	121
1	32.7	EXP	121
1	32.7	EXP	121
3	35.3	EXP	124
11	35.3	EXP	124
8	35.3	EXP	124
7	35.3	EXP	124
8	35.3	EXP	124
6	35.3	EXP	124
6	35.3	EXP	124
1	35.3	EXP	124
10	35.3	EXP	124
6	35.3	EXP	124
0	35.3	EXP	124
4	35.3	EXP	124
7	35.3	EXP	124
5	35.3	EXP	124
0	35.3	EXP	124
3	35.3	EXP	124
1	35.3	EXP	124
6	35.3	EXP	124
6	35.3	EXP	124
0	35.3	EXP	124
8	35.3	EXP	124
10	35.3	EXP	124
7	35.3	EXP	124
13	35.3	EXP	124
3	35.3	EXP	124
3	35.3	EXP	124
14	35.3	EXP	124
14	35.3	EXP	124
8	35.3	EXP	124
16	35.3	EXP	124
15	35.3	EXP	124
9	35.3	EXP	124
4	35.3	EXP	124
4	35.3	EXP	124
8	35.3	EXP	124
6	35.3	EXP	124
9	35.3	EXP	124
6	35.3	EXP	124
11	35.3	EXP	124
7	35.3	EXP	124
9	35.3	EXP	124
5	37.1	EXP	126
0	37.1	EXP	126
0	37.1	EXP	126
4	37.1	EXP	126
2	37.1	EXP	126
0	37.1	EXP	126
10	37.1	EXP	126
9	37.1	EXP	126
0	37.1	EXP	126
2	37.1	EXP	126
2	37.1	EXP	126
5	37.1	EXP	126
4	37.1	EXP	126
3	37.1	EXP	126
5	37.1	EXP	126
7	37.1	EXP	126
7	37.1	EXP	126
6	37.1	EXP	126
5	37.1	EXP	126
5	37.1	EXP	126
5	37.1	EXP	126
6	37.1	EXP	126
10	37.1	EXP	126
7	37.1	EXP	126
8	37.1	EXP	126
6	37.1	EXP	126
1	37.1	EXP	126
6	37.1	EXP	126
4	37.1	EXP	126
6	37.1	EXP	126
7	37.1	EXP	126
5	37.1	EXP	126
10	37.1	EXP	126
6	37.1	EXP	126
7	37.1	EXP	126
7	37.1	EXP	126
8	37.1	EXP	126
11	37.1	EXP	126
13	37.1	EXP	126
6	37.1	EXP	126
6	35.4	EXP	125
48	35.4	EXP	125
6	35.4	EXP	125
12	35.4	EXP	125
5	35.4	EXP	125
22	35.4	EXP	125
15	35.4	EXP	125
18	35.4	EXP	125
10	35.4	EXP	125
5	35.4	EXP	125
14	35.4	EXP	125
5	35.4	EXP	125
8	35.4	EXP	125
7	35.4	EXP	125
12	35.4	EXP	125
0	35.4	EXP	125
18	35.4	EXP	125
22	35.4	EXP	125
9	35.4	EXP	125
10	35.4	EXP	125
5	35.4	EXP	125
9	35.4	EXP	125
6	35.4	EXP	125
18	35.4	EXP	125
8	35.4	EXP	125
10	35.4	EXP	125
11	35.4	EXP	125
3	35.4	EXP	125
10	35.4	EXP	125
5	35.4	EXP	125
0	35.4	EXP	125
5	35.4	EXP	125
4	35.4	EXP	125
8	35.4	EXP	125
14	35.4	EXP	125
20	35.4	EXP	125
18	35.4	EXP	125
5	35.4	EXP	125
9	35.4	EXP	125
6	35.4	EXP	125
3	35.4	EXP	125
1	35.4	EXP	125
9	35.4	EXP	125
5	35.4	EXP	125
4	49.5	EXP	132
3	49.5	EXP	132
7	49.5	EXP	132
2	49.5	EXP	132
4	49.5	EXP	132
6	49.5	EXP	132
1	49.5	EXP	132
2	49.5	EXP	132
2	49.5	EXP	132
0	49.5	EXP	132
0	49.5	EXP	132
16	49.5	EXP	132
13	49.5	EXP	132
20	49.5	EXP	132
0	49.5	EXP	132
0	49.5	EXP	132
3	49.5	EXP	132
2	49.5	EXP	132
0	49.5	EXP	132
7	49.5	EXP	132
6	49.5	EXP	132
0	49.5	EXP	132
1	49.5	EXP	132
3	49.5	EXP	132
10	49.5	EXP	132
5	49.5	EXP	132
3	49.5	EXP	132
4	49.5	EXP	132
5	49.5	EXP	132
5	49.5	EXP	132
2	49.5	EXP	132
7	49.5	EXP	132
0	49.5	EXP	132
0	49.5	EXP	132
2	49.5	EXP	132
0	49.5	EXP	132
1	49.5	EXP	132
4	49.5	EXP	132
6	49.5	EXP	132
4	49.5	EXP	132
3	49.5	EXP	132
0	49.5	EXP	132
0	49.5	EXP	132
2	49.5	EXP	132
0	49.5	EXP	132
2	49.5	EXP	132
4	49.5	EXP	132
3	49.5	EXP	132
0	49.5	EXP	132
5	49.5	EXP	132
1	49.5	EXP	132
5	49.5	EXP	132
0	49.5	EXP	132
4	49.5	EXP	132
7	49.5	EXP	132
0	49.5	EXP	132
7	49.5	EXP	132
6	49.5	EXP	132
3	32.9	EXP	122
1	32.9	EXP	122
5	32.9	EXP	122
0	32.9	EXP	122
4	32.9	EXP	122
8	32.9	EXP	122
9	32.9	EXP	122
4	32.9	EXP	122
0	32.9	EXP	122
5	32.9	EXP	122
0	32.9	EXP	122
2	32.9	EXP	122
9	32.9	EXP	122
0	32.9	EXP	122
0	32.9	EXP	122
1	32.9	EXP	122
13	32.9	EXP	122
5	32.9	EXP	122
8	32.9	EXP	122
5	32.9	EXP	122
0	32.9	EXP	122
0	32.9	EXP	122
5	32.9	EXP	122
0	32.9	EXP	122
5	32.9	EXP	122
4	32.9	EXP	122
10	32.9	EXP	122
6	32.9	EXP	122
4	32.9	EXP	122
1	32.9	EXP	122
10	32.9	EXP	122
3	32.9	EXP	122
5	32.9	EXP	122
5	32.9	EXP	122
7	32.9	EXP	122
9	32.9	EXP	122
6	32.9	EXP	122
6	32.9	EXP	122
0	32.9	EXP	122
1	32.9	EXP	122
8	32.9	EXP	122
10	32.9	EXP	122
7	32.9	EXP	122
6	35.7	EXP	14
15	35.7	EXP	14
3	35.7	EXP	14
8	35.7	EXP	14
6	35.7	EXP	14
5	35.7	EXP	14
2	35.7	EXP	14
0	35.7	EXP	14
0	35.7	EXP	14
17	35.7	EXP	14
14	35.7	EXP	14
2	35.7	EXP	14
5	35.7	EXP	14
6	35.7	EXP	14
8	35.7	EXP	14
0	35.7	EXP	14
11	35.7	EXP	14
6	35.7	EXP	14
1	35.7	EXP	14
8	35.7	EXP	14
0	35.7	EXP	14
5	35.7	EXP	14
0	35.7	EXP	14
7	35.7	EXP	14
0	35.7	EXP	14
4	35.7	EXP	14
5	35.7	EXP	14
10	35.7	EXP	14
8	35.7	EXP	14
0	35.7	EXP	14
0	35.7	EXP	14
12	35.7	EXP	14
7	35.7	EXP	14
6	35.7	EXP	14
5	35.7	EXP	14
6	35.7	EXP	14
0	35.7	EXP	14
9	35.7	EXP	14
6	35.7	EXP	14
6	35.7	EXP	14
2	35.7	EXP	14
6	35.7	EXP	14
7	35.7	EXP	14
11	35.7	EXP	14
10	35.7	EXP	14
2	35.7	EXP	14
4	35.7	EXP	14
8	35.7	EXP	14
3	35.7	EXP	14
2	35.7	EXP	14
9	35.7	EXP	14
11	35.7	EXP	14
5	37.5	EXP	8
5	37.5	EXP	8
2	37.5	EXP	8
5	37.5	EXP	8
0	37.5	EXP	8
3	37.5	EXP	8
5	37.5	EXP	8
9	37.5	EXP	8
4	37.5	EXP	8
2	37.5	EXP	8
7	37.5	EXP	8
1	37.5	EXP	8
6	37.5	EXP	8
7	37.5	EXP	8
6	37.5	EXP	8
3	37.5	EXP	8
11	37.5	EXP	8
10	37.5	EXP	8
0	37.5	EXP	8
2	37.5	EXP	8
9	37.5	EXP	8
5	37.5	EXP	8
10	37.5	EXP	8
12	37.5	EXP	8
10	37.5	EXP	8
4	37.5	EXP	8
2	37.5	EXP	8
1	37.5	EXP	8
3	37.5	EXP	8
3	37.5	EXP	8
6	37.5	EXP	8
4	37.5	EXP	8
2	37.5	EXP	8
1	37.5	EXP	8
1	37.5	EXP	8
6	37.5	EXP	8
3	37.5	EXP	8
6	37.5	EXP	8
0	37.5	EXP	8
4	37.5	EXP	8
5	37.5	EXP	8
14	37.5	EXP	8
5	37.5	EXP	8
3	37.5	EXP	8
6	37.5	EXP	8
5	37.5	EXP	8
3	37.5	EXP	8
3	37.5	EXP	8
0	37.5	EXP	8
9	37.5	EXP	8
0	66.7	IM	135
0	66.7	IM	135
0	66.7	IM	135
0	82.6	IM	137
0	82.6	IM	137
0	82.6	IM	137
0	82.6	IM	137
0	82.6	IM	137
0	82.6	IM	137
0	82.6	IM	137
0	82.6	IM	137
0	82.6	IM	137
0	82.6	IM	137
0	82.6	IM	137
0	82.6	IM	137
0	82.6	IM	137
0	82.6	IM	137
0	82.6	IM	137
0	82.6	IM	137
0	82.6	IM	137
0	82.6	IM	137
0	82.6	IM	137
0	82.6	IM	137
0	82.6	IM	137
0	82.6	IM	137
0	82.6	IM	137
0	82.6	IM	137
0	82.6	IM	137
0	54.4	EXP	134
0	54.4	EXP	134
0	54.4	EXP	134
0	54.4	EXP	134
5	54.4	EXP	134
4	54.4	EXP	134
4	54.4	EXP	134
4	54.4	EXP	134
0	54.4	EXP	134
1	54.4	EXP	134
0	54.4	EXP	134
1	54.4	EXP	134
6	54.4	EXP	134
0	54.4	EXP	134
0	54.4	EXP	134
1	54.4	EXP	134
0	54.4	EXP	134
3	54.4	EXP	134
4	54.4	EXP	134
1	54.4	EXP	134
0	54.4	EXP	134
0	54.4	EXP	134
1	54.4	EXP	134
1	54.4	EXP	134
0	54.4	EXP	134
0	54.4	EXP	134
0	54.4	EXP	134
0	54.4	EXP	134
2	54.4	EXP	134
0	54.4	EXP	134
1	54.4	EXP	134
6	54.4	EXP	134
5	54.4	EXP	134
2	54.4	EXP	134
4	54.4	EXP	134
0	71	IM	6
0	71	IM	6
0	71	IM	6
0	71	IM	6
0	71	IM	6
0	71	IM	6
0	71	IM	6
0	71	IM	6
0	71	IM	6
0	71	IM	6
0	71	IM	6
0	71	IM	6
0	93.9	IM	140
0	93.9	IM	140
0	93.9	IM	140
0	93.9	IM	140
0	93.9	IM	140
0	93.9	IM	140
0	93.9	IM	140
0	93.9	IM	140
0	85.9	IM	139
0	85.9	IM	139
0	85.9	IM	139
0	85.9	IM	139
0	85.9	IM	139
0	85.9	IM	139
0	85.9	IM	139
0	85.9	IM	139
0	85.9	IM	139
0	85.9	IM	139
0	53.4	IM	133
0	53.4	IM	133
0	53.4	IM	133
0	53.4	IM	133
0	53.4	IM	133
0	53.4	IM	133
0	53.4	IM	133
0	53.4	IM	133
0	53.4	IM	133
0	53.4	IM	133
0	53.4	IM	133
0	53.4	IM	133
0	53.4	IM	133
0	53.4	IM	133
0	53.4	IM	133
0	53.4	IM	133
0	53.4	IM	133
0	53.4	IM	133
0	44.1	IM	128
0	44.1	IM	128
0	44.1	IM	128
0	44.1	IM	128
0	44.1	IM	128
0	44.1	IM	128
0	44.1	IM	128
0	44.1	IM	128
0	44.1	IM	128
0	44.1	IM	128
0	44.1	IM	128
0	44.1	IM	128
0	44.1	IM	128
0	44.1	IM	128
0	44.1	IM	128
0	44.1	IM	128
0	48.7	IM	131
0	48.7	IM	131
1	48.7	IM	131
1	48.7	IM	131
0	48.7	IM	131
0	48.7	IM	131
0	48.7	IM	131
0	48.7	IM	131
0	48.7	IM	131
0	48.7	IM	131
0	48.7	IM	131
0	48.7	IM	131
0	48.7	IM	131
0	48.7	IM	131
0	48.7	IM	131
0	48.7	IM	131
0	48.7	IM	131
0	48.7	IM	131
0	48.7	IM	131
0	48.7	IM	131
0	48.7	IM	131
0	48.7	IM	131
0	48.7	IM	131
0	48.7	IM	131
0	48.7	IM	131
0	48.7	IM	131
0	48.7	IM	131
0	48.7	IM	131
0	48.7	IM	131
0	48.7	IM	131
0	48.7	IM	131
0	48.7	IM	131
0	48.7	IM	131
0	48.7	IM	131
0	48.7	IM	131
1	48.7	IM	131
1	48.7	IM	131
7	26	SD	GFP
12	26	SD	GFP
12	26	SD	GFP
0	26	SD	GFP
4	26	SD	GFP
6	26	SD	GFP
10	26	SD	GFP
4	26	SD	GFP
8	26	SD	GFP
9	26	SD	GFP
9	26	SD	GFP
10	26	SD	GFP
1	26	SD	GFP
8	26	SD	GFP
11	26	SD	GFP
0	26	SD	GFP
10	26	SD	GFP
19	26	SD	GFP
0	26	SD	GFP
18	26	SD	GFP
6	26	SD	GFP
6	26	SD	GFP
0	26	SD	GFP
19	26	SD	GFP
12	26	SD	GFP
26	26	SD	GFP
0	26	SD	GFP
9	26	SD	GFP
12	26	SD	GFP
17	26	SD	GFP
18	26	SD	GFP
0	26	SD	GFP
11	26	SD	GFP
5	26	SD	GFP
10	26	SD	GFP
7	26	SD	GFP
13	26	SD	GFP
4	26	SD	GFP
12	26	SD	GFP
5	26	SD	GFP
8	26	SD	GFP
10	26	SD	GFP
7	26	SD	GFP
6	26	SD	GFP
10	26	SD	GFP
7	26	SD	GFP
18	26	SD	GFP
16	26	SD	GFP
6	26	SD	GFP
15	26	SD	GFP
16	26	SD	GFP
24	26	SD	GFP
16	26	SD	GFP
15	26	SD	GFP
16	26	SD	GFP
7	26	SD	GFP
24	26	SD	GFP
26	26	SD	GFP
0	26	SD	GFP
7	26	SD	GFP
6	26	SD	GFP
5	26	SD	GFP
1	26	SD	GFP
2	26	SD	GFP
0	26	SD	GFP
5	26	SD	GFP
1	26	SD	GFP
4	26	SD	GFP
2	26	SD	GFP
12	26	SD	GFP
0	52	SD	2xGFP
0	52	SD	2xGFP
0	52	SD	2xGFP
1	52	SD	2xGFP
0	52	SD	2xGFP
0	52	SD	2xGFP
0	52	SD	2xGFP
0	52	SD	2xGFP
0	52	SD	2xGFP
0	52	SD	2xGFP
0	52	SD	2xGFP
0	52	SD	2xGFP
0	52	SD	2xGFP
0	52	SD	2xGFP
0	52	SD	2xGFP
0	52	SD	2xGFP
0	52	SD	2xGFP
0	52	SD	2xGFP
1	52	SD	2xGFP
1	52	SD	2xGFP
0	52	SD	2xGFP
0	52	SD	2xGFP
2	52	SD	2xGFP
0	52	SD	2xGFP
0	52	SD	2xGFP
1	52	SD	2xGFP
0	52	SD	2xGFP
0	52	SD	2xGFP
0	52	SD	2xGFP
0	52	SD	2xGFP
0	52	SD	2xGFP
0	52	SD	2xGFP
0	52	SD	2xGFP
0	52	SD	2xGFP
0	52	SD	2xGFP
0	52	SD	2xGFP
0	52	SD	2xGFP
0	52	SD	2xGFP
0	52	SD	2xGFP
0	52	SD	2xGFP
0	52	SD	2xGFP
0	52	SD	2xGFP
0	52	SD	2xGFP
0	52	SD	2xGFP
0	52	SD	2xGFP
0	52	SD	2xGFP
0	52	SD	2xGFP
0	52	SD	2xGFP
0	52	SD	2xGFP
0	52	SD	2xGFP
0	52	SD	2xGFP
0	52	SD	2xGFP
0	52	SD	2xGFP
0	52	SD	2xGFP
0	52	SD	2xGFP
0	45	SD	GFP-YFP(L)
0	45	SD	GFP-YFP(L)
0	45	SD	GFP-YFP(L)
0	45	SD	GFP-YFP(L)
0	45	SD	GFP-YFP(L)
0	45	SD	GFP-YFP(L)
0	45	SD	GFP-YFP(L)
0	45	SD	GFP-YFP(L)
0	45	SD	GFP-YFP(L)
0	45	SD	GFP-YFP(L)
1	45	SD	GFP-YFP(L)
0	45	SD	GFP-YFP(L)
0	45	SD	GFP-YFP(L)
0	45	SD	GFP-YFP(L)
0	45	SD	GFP-YFP(L)
0	45	SD	GFP-YFP(L)
0	45	SD	GFP-YFP(L)
1	45	SD	GFP-YFP(L)
0	45	SD	GFP-YFP(L)
0	45	SD	GFP-YFP(L)
0	45	SD	GFP-YFP(L)
0	45	SD	GFP-YFP(L)
0	45	SD	GFP-YFP(L)
0	45	SD	GFP-YFP(L)
0	45	SD	GFP-YFP(L)
0	45	SD	GFP-YFP(L)
0	45	SD	GFP-YFP(L)
0	45	SD	GFP-YFP(L)
0	45	SD	GFP-YFP(L)
0	45	SD	GFP-YFP(L)
0	45	SD	GFP-YFP(L)
0	45	SD	GFP-YFP(L)
0	45	SD	GFP-YFP(L)
0	45	SD	GFP-YFP(L)
0	45	SD	GFP-YFP(L)
0	45	SD	GFP-YFP(L)
0	45	SD	GFP-YFP(L)
0	45	SD	GFP-YFP(L)
10	37.2	SD	GFP-YFP(S)
3	37.2	SD	GFP-YFP(S)
5	37.2	SD	GFP-YFP(S)
9	37.2	SD	GFP-YFP(S)
6	37.2	SD	GFP-YFP(S)
13	37.2	SD	GFP-YFP(S)
2	37.2	SD	GFP-YFP(S)
7	37.2	SD	GFP-YFP(S)
7	37.2	SD	GFP-YFP(S)
1	37.2	SD	GFP-YFP(S)
4	37.2	SD	GFP-YFP(S)
8	37.2	SD	GFP-YFP(S)
5	37.2	SD	GFP-YFP(S)
7	37.2	SD	GFP-YFP(S)
1	37.2	SD	GFP-YFP(S)
0	37.2	SD	GFP-YFP(S)
4	37.2	SD	GFP-YFP(S)
2	37.2	SD	GFP-YFP(S)
0	37.2	SD	GFP-YFP(S)
6	37.2	SD	GFP-YFP(S)
3	37.2	SD	GFP-YFP(S)
4	37.2	SD	GFP-YFP(S)
1	37.2	SD	GFP-YFP(S)
8	37.2	SD	GFP-YFP(S)
2	37.2	SD	GFP-YFP(S)
6	37.2	SD	GFP-YFP(S)
0	37.2	SD	GFP-YFP(S)
0	37.2	SD	GFP-YFP(S)
8	37.2	SD	GFP-YFP(S)
5	37.2	SD	GFP-YFP(S)
6	37.2	SD	GFP-YFP(S)
10	37.2	SD	GFP-YFP(S)
6	37.2	SD	GFP-YFP(S)
6	37.2	SD	GFP-YFP(S)
6	37.2	SD	GFP-YFP(S)
0	37.2	SD	GFP-YFP(S)
7	37.2	SD	GFP-YFP(S)
5	37.2	SD	GFP-YFP(S)
3	37.2	SD	GFP-YFP(S)
12	37.2	SD	GFP-YFP(S)
8	37.2	SD	GFP-YFP(S)
6	37.2	SD	GFP-YFP(S)
13	37.2	SD	GFP-YFP(S)
7	37.2	SD	GFP-YFP(S)
6	37.2	SD	GFP-YFP(S)
0	83.2	IM	138
0	83.2	IM	138
0	83.2	IM	138
0	83.2	IM	138
0	83.2	IM	138
0	83.2	IM	138
0	83.2	IM	138
0	83.2	IM	138
0	83.2	IM	138
0	83.2	IM	138
0	83.2	IM	138
0	83.2	IM	138
0	83.2	IM	138
0	83.2	IM	138
0	83.2	IM	138
0	83.2	IM	138
0	50	IM	32
0	50	IM	32
0	50	IM	32
0	50	IM	32
0	50	IM	32

### Sheet: Fig 3a
dTmove	Size	Type	ID
5	31.99	EXP	120
4	31.99	EXP	120
6	31.99	EXP	120
0	31.99	EXP	120
3	31.99	EXP	120
4	31.99	EXP	120
6	31.99	EXP	120
7	31.99	EXP	120
0	31.99	EXP	120
0	31.99	EXP	120
5	31.99	EXP	120
5	31.99	EXP	120
4	31.99	EXP	120
0	31.99	EXP	120
3	31.99	EXP	120
1	31.99	EXP	120
1	31.99	EXP	120
9	31.99	EXP	120
0	31.99	EXP	120
2	31.99	EXP	120
1	31.99	EXP	120
6	31.99	EXP	120
11	31.99	EXP	120
1	31.99	EXP	120
0	31.99	EXP	120
2	31.99	EXP	120
3	31.99	EXP	120
4	31.99	EXP	120
2	31.99	EXP	120
1	31.99	EXP	120
2	31.99	EXP	120
2	31.99	EXP	120
2	31.99	EXP	120
1	31.99	EXP	120
4	31.99	EXP	120
0	31.99	EXP	120
1	31.99	EXP	120
0	35.1	EXP	123
0	35.1	EXP	123
1	35.1	EXP	123
1	35.1	EXP	123
2	35.1	EXP	123
2	35.1	EXP	123
1	35.1	EXP	123
6	35.1	EXP	123
8	35.1	EXP	123
3	35.1	EXP	123
2	35.1	EXP	123
3	35.1	EXP	123
2	35.1	EXP	123
2	35.1	EXP	123
3	35.1	EXP	123
8	35.1	EXP	123
0	35.1	EXP	123
3	35.1	EXP	123
2	35.1	EXP	123
5	35.1	EXP	123
4	35.1	EXP	123
5	35.1	EXP	123
3	35.1	EXP	123
2	35.1	EXP	123
3	35.1	EXP	123
11	35.1	EXP	123
6	35.1	EXP	123
3	35.1	EXP	123
9	35.1	EXP	123
10	35.1	EXP	123
10	35.1	EXP	123
5	35.1	EXP	123
5	35.1	EXP	123
4	35.1	EXP	123
10	35.1	EXP	123
2	35.1	EXP	123
4	35.1	EXP	123
10	35.1	EXP	123
2	35.1	EXP	123
3	35.1	EXP	123
6	35.1	EXP	123
3	35.1	EXP	123
0	35.1	EXP	123
3	35.1	EXP	123
0	35.1	EXP	123
2	31.6	EXP	94
0	31.6	EXP	94
1	31.6	EXP	94
0	31.6	EXP	94
5	31.6	EXP	94
1	31.6	EXP	94
6	31.6	EXP	94
5	31.6	EXP	94
6	31.6	EXP	94
2	31.6	EXP	94
2	31.6	EXP	94
3	31.6	EXP	94
8	31.6	EXP	94
6	31.6	EXP	94
6	31.6	EXP	94
1	31.6	EXP	94
4	31.6	EXP	94
8	31.6	EXP	94
5	31.6	EXP	94
3	31.6	EXP	94
4	31.6	EXP	94
5	31.6	EXP	94
5	31.6	EXP	94
6	31.6	EXP	94
13	31.6	EXP	94
5	31.6	EXP	94
4	31.6	EXP	94
0	31.6	EXP	94
5	31.6	EXP	94
8	31.6	EXP	94
8	31.6	EXP	94
3	31.6	EXP	94
0	31.6	EXP	94
1	31.6	EXP	94
3	31.6	EXP	94
2	31.6	EXP	94
1	31.6	EXP	94
2	31.6	EXP	94
1	31.6	EXP	94
3	31.6	EXP	94
1	31.6	EXP	94
7	43.4	EXP	127
3	43.4	EXP	127
7	43.4	EXP	127
3	43.4	EXP	127
9	43.4	EXP	127
5	43.4	EXP	127
6	43.4	EXP	127
7	43.4	EXP	127
9	43.4	EXP	127
4	43.4	EXP	127
7	43.4	EXP	127
2	43.4	EXP	127
5	43.4	EXP	127
8	43.4	EXP	127
7	43.4	EXP	127
4	43.4	EXP	127
4	43.4	EXP	127
8	43.4	EXP	127
0	43.4	EXP	127
7	43.4	EXP	127
4	43.4	EXP	127
5	43.4	EXP	127
8	43.4	EXP	127
8	43.4	EXP	127
9	43.4	EXP	127
7	43.4	EXP	127
8	43.4	EXP	127
4	43.4	EXP	127
5	43.4	EXP	127
6	43.4	EXP	127
5	43.4	EXP	127
5	43.4	EXP	127
9	43.4	EXP	127
8	43.4	EXP	127
6	43.4	EXP	127
0	43.4	EXP	127
8	43.4	EXP	127
1	43.4	EXP	127
5	43.4	EXP	127
6	43.4	EXP	127
4	43.4	EXP	127
6	43.4	EXP	127
5	43.4	EXP	127
7	43.4	EXP	127
8	43.4	EXP	127
4	43.4	EXP	127
4	43.4	EXP	127
1	43.4	EXP	127
5	43.4	EXP	127
4	43.4	EXP	127
7	47.7	EXP	130
4	47.7	EXP	130
7	47.7	EXP	130
0	47.7	EXP	130
3	47.7	EXP	130
0	47.7	EXP	130
3	47.7	EXP	130
9	47.7	EXP	130
5	47.7	EXP	130
8	47.7	EXP	130
6	47.7	EXP	130
13	47.7	EXP	130
10	47.7	EXP	130
6	47.7	EXP	130
4	47.7	EXP	130
8	47.7	EXP	130
9	47.7	EXP	130
3	47.7	EXP	130
4	47.7	EXP	130
9	47.7	EXP	130
3	47.7	EXP	130
1	47.7	EXP	130
4	47.7	EXP	130
7	47.7	EXP	130
4	47.7	EXP	130
5	47.7	EXP	130
3	47.7	EXP	130
1	47.7	EXP	130
1	47.7	EXP	130
3	47.7	EXP	130
4	47.7	EXP	130
7	47.7	EXP	130
6	47.7	EXP	130
4	47.7	EXP	130
1	47.7	EXP	130
1	47.7	EXP	130
0	47.7	EXP	130
0	47.7	EXP	130
2	47.7	EXP	130
1	47.7	EXP	130
3	47.7	EXP	130
1	47.7	EXP	130
0	47.7	EXP	130
2	47.7	EXP	130
1	47.7	EXP	130
5	47.7	EXP	130
4	47.7	EXP	130
0	47.7	EXP	130
4	47.7	EXP	130
0	47.7	EXP	130
0	47.7	EXP	130
0	47.7	EXP	130
2	47.7	EXP	130
1	47.7	EXP	130
3	47.7	EXP	130
5	47.7	EXP	130
2	47.7	EXP	130
1	47.7	EXP	130
3	47.7	EXP	130
0	47.7	EXP	130
0	47.7	EXP	130
0	47.7	EXP	130
2	47.7	EXP	130
2	47.7	EXP	130
4	47.7	EXP	130
0	47.7	EXP	130
0	47.2	EXP	129
5	47.2	EXP	129
3	47.2	EXP	129
5	47.2	EXP	129
5	47.2	EXP	129
10	47.2	EXP	129
3	47.2	EXP	129
4	47.2	EXP	129
2	47.2	EXP	129
1	47.2	EXP	129
3	47.2	EXP	129
4	47.2	EXP	129
0	47.2	EXP	129
0	47.2	EXP	129
0	47.2	EXP	129
1	47.2	EXP	129
3	47.2	EXP	129
1	47.2	EXP	129
2	47.2	EXP	129
1	47.2	EXP	129
8	47.2	EXP	129
5	47.2	EXP	129
0	47.2	EXP	129
5	47.2	EXP	129
0	47.2	EXP	129
0	47.2	EXP	129
4	47.2	EXP	129
0	47.2	EXP	129
3	47.2	EXP	129
0	47.2	EXP	129
1	47.2	EXP	129
3	47.2	EXP	129
0	47.2	EXP	129
0	47.2	EXP	129
4	47.2	EXP	129
6	47.2	EXP	129
5	47.2	EXP	129
0	47.2	EXP	129
3	47.2	EXP	129
2	47.2	EXP	129
0	47.2	EXP	129
6	47.2	EXP	129
0	47.2	EXP	129
0	47.2	EXP	129
0	47.2	EXP	129
0	47.2	EXP	129
0	47.2	EXP	129
6	47.2	EXP	129
0	47.2	EXP	129
4	47.2	EXP	129
0	47.2	EXP	129
0	47.2	EXP	129
6	47.2	EXP	129
0	47.2	EXP	129
8	47.2	EXP	129
2	32.7	EXP	121
4	32.7	EXP	121
0	32.7	EXP	121
0	32.7	EXP	121
3	32.7	EXP	121
6	32.7	EXP	121
0	32.7	EXP	121
1	32.7	EXP	121
4	32.7	EXP	121
4	32.7	EXP	121
4	32.7	EXP	121
3	32.7	EXP	121
2	32.7	EXP	121
2	32.7	EXP	121
0	32.7	EXP	121
2	32.7	EXP	121
0	32.7	EXP	121
0	32.7	EXP	121
1	32.7	EXP	121
1	32.7	EXP	121
3	32.7	EXP	121
2	32.7	EXP	121
1	32.7	EXP	121
0	32.7	EXP	121
0	32.7	EXP	121
1	32.7	EXP	121
0	32.7	EXP	121
0	32.7	EXP	121
0	32.7	EXP	121
1	32.7	EXP	121
2	32.7	EXP	121
1	32.7	EXP	121
0	32.7	EXP	121
0	32.7	EXP	121
7	32.7	EXP	121
6	32.7	EXP	121
3	32.7	EXP	121
0	32.7	EXP	121
0	32.7	EXP	121
0	32.7	EXP	121
3	32.7	EXP	121
4	32.7	EXP	121
0	32.7	EXP	121
0	32.7	EXP	121
0	32.7	EXP	121
0	32.7	EXP	121
6	32.7	EXP	121
2	32.7	EXP	121
0	32.7	EXP	121
2	32.7	EXP	121
1	32.7	EXP	121
0	32.7	EXP	121
1	32.7	EXP	121
1	32.7	EXP	121
0	32.7	EXP	121
0	35.3	EXP	124
3	35.3	EXP	124
2	35.3	EXP	124
4	35.3	EXP	124
2	35.3	EXP	124
5	35.3	EXP	124
2	35.3	EXP	124
0	35.3	EXP	124
3	35.3	EXP	124
6	35.3	EXP	124
0	35.3	EXP	124
1	35.3	EXP	124
0	35.3	EXP	124
5	35.3	EXP	124
0	35.3	EXP	124
0	35.3	EXP	124
0	35.3	EXP	124
5	35.3	EXP	124
2	35.3	EXP	124
0	35.3	EXP	124
2	35.3	EXP	124
5	35.3	EXP	124
5	35.3	EXP	124
4	35.3	EXP	124
1	35.3	EXP	124
2	35.3	EXP	124
8	35.3	EXP	124
6	35.3	EXP	124
3	35.3	EXP	124
9	35.3	EXP	124
7	35.3	EXP	124
2	35.3	EXP	124
2	35.3	EXP	124
3	35.3	EXP	124
4	35.3	EXP	124
2	35.3	EXP	124
6	35.3	EXP	124
2	35.3	EXP	124
4	35.3	EXP	124
3	35.3	EXP	124
2	35.3	EXP	124
0	35.3	EXP	124
0	35.3	EXP	124
1	35.3	EXP	124
1	35.3	EXP	124
3	35.3	EXP	124
3	35.3	EXP	124
2	37.1	EXP	126
0	37.1	EXP	126
0	37.1	EXP	126
2	37.1	EXP	126
0	37.1	EXP	126
0	37.1	EXP	126
6	37.1	EXP	126
7	37.1	EXP	126
0	37.1	EXP	126
0	37.1	EXP	126
0	37.1	EXP	126
5	37.1	EXP	126
2	37.1	EXP	126
2	37.1	EXP	126
2	37.1	EXP	126
0	37.1	EXP	126
2	37.1	EXP	126
2	37.1	EXP	126
3	37.1	EXP	126
4	37.1	EXP	126
0	37.1	EXP	126
5	37.1	EXP	126
4	37.1	EXP	126
4	37.1	EXP	126
1	37.1	EXP	126
1	37.1	EXP	126
0	37.1	EXP	126
3	37.1	EXP	126
1	37.1	EXP	126
2	37.1	EXP	126
1	37.1	EXP	126
2	37.1	EXP	126
5	37.1	EXP	126
5	37.1	EXP	126
5	37.1	EXP	126
6	37.1	EXP	126
2	37.1	EXP	126
4	37.1	EXP	126
2	37.1	EXP	126
1	37.1	EXP	126
3	35.4	EXP	125
11	35.4	EXP	125
2	35.4	EXP	125
3	35.4	EXP	125
0	35.4	EXP	125
7	35.4	EXP	125
5	35.4	EXP	125
1	35.4	EXP	125
3	35.4	EXP	125
2	35.4	EXP	125
7	35.4	EXP	125
2	35.4	EXP	125
4	35.4	EXP	125
5	35.4	EXP	125
3	35.4	EXP	125
0	35.4	EXP	125
3	35.4	EXP	125
8	35.4	EXP	125
3	35.4	EXP	125
5	35.4	EXP	125
0	35.4	EXP	125
2	35.4	EXP	125
1	35.4	EXP	125
10	35.4	EXP	125
4	35.4	EXP	125
4	35.4	EXP	125
3	35.4	EXP	125
0	35.4	EXP	125
4	35.4	EXP	125
5	35.4	EXP	125
5	35.4	EXP	125
3	35.4	EXP	125
3	35.4	EXP	125
0	35.4	EXP	125
2	35.4	EXP	125
1	35.4	EXP	125
2	35.4	EXP	125
1	35.4	EXP	125
5	49.5	EXP	132
3	49.5	EXP	132
6	49.5	EXP	132
2	49.5	EXP	132
2	49.5	EXP	132
6	49.5	EXP	132
1	49.5	EXP	132
2	49.5	EXP	132
1	49.5	EXP	132
0	49.5	EXP	132
0	49.5	EXP	132
7	49.5	EXP	132
2	49.5	EXP	132
10	49.5	EXP	132
0	49.5	EXP	132
0	49.5	EXP	132
1	49.5	EXP	132
2	49.5	EXP	132
0	49.5	EXP	132
4	49.5	EXP	132
4	49.5	EXP	132
0	49.5	EXP	132
0	49.5	EXP	132
3	49.5	EXP	132
9	49.5	EXP	132
3	49.5	EXP	132
3	49.5	EXP	132
3	49.5	EXP	132
5	49.5	EXP	132
5	49.5	EXP	132
2	49.5	EXP	132
7	49.5	EXP	132
0	49.5	EXP	132
0	49.5	EXP	132
1	49.5	EXP	132
0	49.5	EXP	132
0	49.5	EXP	132
2	49.5	EXP	132
1	49.5	EXP	132
0	49.5	EXP	132
0	49.5	EXP	132
5	49.5	EXP	132
3	49.5	EXP	132
5	49.5	EXP	132
3	49.5	EXP	132
3	49.5	EXP	132
0	49.5	EXP	132
0	49.5	EXP	132
2	49.5	EXP	132
0	49.5	EXP	132
2	49.5	EXP	132
3	49.5	EXP	132
3	49.5	EXP	132
0	49.5	EXP	132
2	49.5	EXP	132
0	49.5	EXP	132
3	49.5	EXP	132
0	49.5	EXP	132
4	49.5	EXP	132
4	49.5	EXP	132
0	49.5	EXP	132
4	49.5	EXP	132
3	49.5	EXP	132
4	35.7	EXP	14
8	35.7	EXP	14
2	35.7	EXP	14
5	35.7	EXP	14
6	35.7	EXP	14
5	35.7	EXP	14
2	35.7	EXP	14
0	35.7	EXP	14
0	35.7	EXP	14
5	35.7	EXP	14
7	35.7	EXP	14
0	35.7	EXP	14
4	35.7	EXP	14
4	35.7	EXP	14
6	35.7	EXP	14
0	35.7	EXP	14
4	35.7	EXP	14
3	35.7	EXP	14
0	35.7	EXP	14
2	35.7	EXP	14
0	35.7	EXP	14
2	35.7	EXP	14
0	35.7	EXP	14
5	35.7	EXP	14
0	35.7	EXP	14
3	35.7	EXP	14
2	35.7	EXP	14
3	35.7	EXP	14
3	35.7	EXP	14
0	35.7	EXP	14
0	35.7	EXP	14
5	35.7	EXP	14
4	35.7	EXP	14
1	35.7	EXP	14
1	35.7	EXP	14
4	35.7	EXP	14
0	35.7	EXP	14
2	35.7	EXP	14
4	35.7	EXP	14
3	35.7	EXP	14
0	35.7	EXP	14
3	35.7	EXP	14
5	35.7	EXP	14
3	35.7	EXP	14
8	35.7	EXP	14
0	35.7	EXP	14
4	35.7	EXP	14
3	35.7	EXP	14
0	35.7	EXP	14
1	35.7	EXP	14
5	35.7	EXP	14
5	35.7	EXP	14
4	37.5	EXP	8
3	37.5	EXP	8
1	37.5	EXP	8
5	37.5	EXP	8
0	37.5	EXP	8
3	37.5	EXP	8
5	37.5	EXP	8
9	37.5	EXP	8
4	37.5	EXP	8
2	37.5	EXP	8
7	37.5	EXP	8
1	37.5	EXP	8
6	37.5	EXP	8
7	37.5	EXP	8
6	37.5	EXP	8
3	37.5	EXP	8
11	37.5	EXP	8
10	37.5	EXP	8
0	37.5	EXP	8
2	37.5	EXP	8
7	37.5	EXP	8
5	37.5	EXP	8
8	37.5	EXP	8
12	37.5	EXP	8
6	37.5	EXP	8
4	37.5	EXP	8
2	37.5	EXP	8
1	37.5	EXP	8
3	37.5	EXP	8
3	37.5	EXP	8
6	37.5	EXP	8
4	37.5	EXP	8
1	37.5	EXP	8
0	37.5	EXP	8
5	37.5	EXP	8
3	37.5	EXP	8
6	37.5	EXP	8
0	37.5	EXP	8
5	37.5	EXP	8
12	37.5	EXP	8
5	37.5	EXP	8
3	37.5	EXP	8
6	37.5	EXP	8
5	37.5	EXP	8
6	37.5	EXP	8
4	37.5	EXP	8
0	37.5	EXP	8
10	37.5	EXP	8
6	32.9	EXP	122
0	32.9	EXP	122
3	32.9	EXP	122
0	32.9	EXP	122
0	32.9	EXP	122
0	32.9	EXP	122
0	32.9	EXP	122
0	32.9	EXP	122
4	32.9	EXP	122
2	32.9	EXP	122
4	32.9	EXP	122
3	32.9	EXP	122
0	32.9	EXP	122
1	32.9	EXP	122
1	32.9	EXP	122
3	32.9	EXP	122
0	32.9	EXP	122
2	32.9	EXP	122
0	32.9	EXP	122
0	32.9	EXP	122
5	32.9	EXP	122
0	32.9	EXP	122
0	32.9	EXP	122
1	32.9	EXP	122
3	32.9	EXP	122
4	32.9	EXP	122
1	32.9	EXP	122
5	32.9	EXP	122
2	32.9	EXP	122
0	32.9	EXP	122
5	32.9	EXP	122
0	32.9	EXP	122
2	32.9	EXP	122
6	32.9	EXP	122
0	32.9	EXP	122
0	32.9	EXP	122
1	32.9	EXP	122
0	32.9	EXP	122
1	32.9	EXP	122
0	32.9	EXP	122
0	32.9	EXP	122
0	32.9	EXP	122
2	26	SD	GFP
1	26	SD	GFP
1	26	SD	GFP
0	26	SD	GFP
1	26	SD	GFP
2	26	SD	GFP
4	26	SD	GFP
1	26	SD	GFP
2	26	SD	GFP
1	26	SD	GFP
2	26	SD	GFP
3	26	SD	GFP
1	26	SD	GFP
1	26	SD	GFP
0	26	SD	GFP
0	26	SD	GFP
0	26	SD	GFP
4	26	SD	GFP
0	26	SD	GFP
4	26	SD	GFP
2	26	SD	GFP
1	26	SD	GFP
0	26	SD	GFP
3	26	SD	GFP
4	26	SD	GFP
0	26	SD	GFP
0	26	SD	GFP
2	26	SD	GFP
2	26	SD	GFP
4	26	SD	GFP
5	26	SD	GFP
0	26	SD	GFP
5	26	SD	GFP
1	26	SD	GFP
0	26	SD	GFP
2	26	SD	GFP
1	26	SD	GFP
0	26	SD	GFP
2	26	SD	GFP
0	26	SD	GFP
1	26	SD	GFP
2	26	SD	GFP
3	26	SD	GFP
1	26	SD	GFP
2	26	SD	GFP
4	26	SD	GFP
3	26	SD	GFP
4	26	SD	GFP
1	26	SD	GFP
3	26	SD	GFP
4	26	SD	GFP
6	26	SD	GFP
0	26	SD	GFP
0	26	SD	GFP
0	26	SD	GFP
0	26	SD	GFP
6	26	SD	GFP
4	26	SD	GFP
4	26	SD	GFP
4	26	SD	GFP
4	26	SD	GFP
7	26	SD	GFP
2	26	SD	GFP
1	26	SD	GFP
1	26	SD	GFP
2	26	SD	GFP
2	26	SD	GFP
1	26	SD	GFP
2	26	SD	GFP
4	26	SD	GFP
9	26	SD	GFP
4	37.2	SD	GFP-YFP(S)
0	37.2	SD	GFP-YFP(S)
1	37.2	SD	GFP-YFP(S)
5	37.2	SD	GFP-YFP(S)
1	37.2	SD	GFP-YFP(S)
3	37.2	SD	GFP-YFP(S)
2	37.2	SD	GFP-YFP(S)
1	37.2	SD	GFP-YFP(S)
0	37.2	SD	GFP-YFP(S)
0	37.2	SD	GFP-YFP(S)
0	37.2	SD	GFP-YFP(S)
2	37.2	SD	GFP-YFP(S)
1	37.2	SD	GFP-YFP(S)
1	37.2	SD	GFP-YFP(S)
0	37.2	SD	GFP-YFP(S)
3	37.2	SD	GFP-YFP(S)
3	37.2	SD	GFP-YFP(S)
0	37.2	SD	GFP-YFP(S)
1	37.2	SD	GFP-YFP(S)
4	37.2	SD	GFP-YFP(S)
4	37.2	SD	GFP-YFP(S)
2	37.2	SD	GFP-YFP(S)
2	37.2	SD	GFP-YFP(S)
0	37.2	SD	GFP-YFP(S)
3	37.2	SD	GFP-YFP(S)
3	37.2	SD	GFP-YFP(S)
1	37.2	SD	GFP-YFP(S)
1	37.2	SD	GFP-YFP(S)
3	37.2	SD	GFP-YFP(S)
5	37.2	SD	GFP-YFP(S)
9	37.2	SD	GFP-YFP(S)
2	37.2	SD	GFP-YFP(S)
3	37.2	SD	GFP-YFP(S)
8	45	SD	GFP-YFP(L)
5	45	SD	GFP-YFP(L)
1	45	SD	GFP-YFP(L)
7	45	SD	GFP-YFP(L)
6	45	SD	GFP-YFP(L)
6	45	SD	GFP-YFP(L)
3	45	SD	GFP-YFP(L)
5	45	SD	GFP-YFP(L)
4	45	SD	GFP-YFP(L)
0	45	SD	GFP-YFP(L)
1	45	SD	GFP-YFP(L)
1	45	SD	GFP-YFP(L)
1	45	SD	GFP-YFP(L)
3	45	SD	GFP-YFP(L)
0	45	SD	GFP-YFP(L)
0	45	SD	GFP-YFP(L)
0	45	SD	GFP-YFP(L)
3	45	SD	GFP-YFP(L)
3	45	SD	GFP-YFP(L)
3	45	SD	GFP-YFP(L)
0	45	SD	GFP-YFP(L)
0	45	SD	GFP-YFP(L)
2	45	SD	GFP-YFP(L)
0	45	SD	GFP-YFP(L)
0	45	SD	GFP-YFP(L)
0	45	SD	GFP-YFP(L)
0	45	SD	GFP-YFP(L)
1	45	SD	GFP-YFP(L)
1	45	SD	GFP-YFP(L)
6	45	SD	GFP-YFP(L)
2	45	SD	GFP-YFP(L)
3	45	SD	GFP-YFP(L)
2	45	SD	GFP-YFP(L)
4	45	SD	GFP-YFP(L)
3	45	SD	GFP-YFP(L)
4	45	SD	GFP-YFP(L)
5	45	SD	GFP-YFP(L)
2	45	SD	GFP-YFP(L)
7	52	SD	2GFP
5	52	SD	2GFP
5	52	SD	2GFP
7	52	SD	2GFP
2	52	SD	2GFP
5	52	SD	2GFP
4	52	SD	2GFP
5	52	SD	2GFP
3	52	SD	2GFP
3	52	SD	2GFP
2	52	SD	2GFP
0	52	SD	2GFP
2	52	SD	2GFP
3	52	SD	2GFP
4	52	SD	2GFP
2	52	SD	2GFP
4	52	SD	2GFP
3	52	SD	2GFP
4	52	SD	2GFP
2	52	SD	2GFP
4	52	SD	2GFP
3	52	SD	2GFP
5	52	SD	2GFP
0	52	SD	2GFP
2	52	SD	2GFP
0	52	SD	2GFP
1	52	SD	2GFP
2	52	SD	2GFP
2	52	SD	2GFP
2	52	SD	2GFP
1	52	SD	2GFP
1	52	SD	2GFP
3	52	SD	2GFP
3	52	SD	2GFP
4	52	SD	2GFP
2	52	SD	2GFP
1	52	SD	2GFP
1	52	SD	2GFP
3	52	SD	2GFP
5	52	SD	2GFP
1	52	SD	2GFP
3	52	SD	2GFP
4	52	SD	2GFP
3	52	SD	2GFP
2	52	SD	2GFP
3	52	SD	2GFP
5	54.4	EXP	134
4	54.4	EXP	134
4	54.4	EXP	134
4	54.4	EXP	134
0	54.4	EXP	134
1	54.4	EXP	134
0	54.4	EXP	134
1	54.4	EXP	134
5	54.4	EXP	134
4	54.4	EXP	134
1	54.4	EXP	134
0	54.4	EXP	134
3	54.4	EXP	134
4	54.4	EXP	134
2	54.4	EXP	134
0	54.4	EXP	134
0	54.4	EXP	134
6	54.4	EXP	134
1	54.4	EXP	134
2	54.4	EXP	134
1	54.4	EXP	134
0	54.4	EXP	134
0	54.4	EXP	134
6	54.4	EXP	134
0	54.4	EXP	134
3	54.4	EXP	134
7	54.4	EXP	134
5	54.4	EXP	134
2	54.4	EXP	134
5	54.4	EXP	134

### Sheet: Fig 3b
code	Genotype	cells
a	Col-0	0
a	Col-0	0
a	Col-0	0
a	Col-0	0
a	Col-0	0
a	Col-0	0
a	Col-0	0
a	Col-0	0
a	Col-0	0
a	Col-0	0
a	Col-0	0
a	Col-0	0
a	Col-0	0
a	Col-0	0
a	Col-0	0
a	Col-0	0
a	Col-0	0
a	Col-0	0
a	Col-0	0
a	Col-0	0.243323
a	Col-0	0.243323
a	Col-0	0.243323
a	Col-0	0.243323
a	Col-0	0.243323
a	Col-0	0.243323
a	Col-0	0.243323
a	Col-0	0.243323
a	Col-0	0.243323
a	Col-0	0.243323
a	Col-0	0.243323
a	Col-0	0.243323
a	Col-0	0.243323
a	Col-0	0.243323
a	Col-0	0.243323
a	Col-0	0.243323
a	Col-0	0.243323
a	Col-0	0.486647
a	Col-0	0.486647
a	Col-0	0.486647
a	Col-0	0.72997
a	Col-0	0.72997
a	Col-0	0.72997
a	Col-0	0.72997
a	Col-0	0.973294
a	Col-0	0.973294
a	Col-0	0.973294
a	Col-0	1.21662
a	Col-0	5.83976
a	Col-0	2.43323
a	Col-0	0.486647
a	Col-0	0.72997
a	Col-0	1.45994
a	Col-0	1.94659
a	Col-0	2.18991
a	Col-0	0.72997
a	Col-0	0.72997
a	Col-0	0.72997
a	Col-0	0.243323
a	Col-0	2.43323
a	Col-0	0.72997
a	Col-0	1.21662
a	Col-0	0.973294
a	Col-0	0.973294
a	Col-0	1.45994
a	Col-0	1.45994
a	Col-0	1.45994
a	Col-0	0.72997
a	Col-0	1.45994
a	Col-0	1.45994
a	Col-0	1.21662
a	Col-0	1.45994
a	Col-0	0.72997
a	Col-0	0.243323
a	Col-0	0.243323
a	Col-0	4.37982
a	Col-0	4.37982
a	Col-0	5.59644
a	Col-0	6.32641
a	Col-0	4.37982
a	Col-0	1.21662
a	Col-0	3.64985
a	Col-0	3.64985
a	Col-0	1.58049
a	Col-0	1.58049
a	Col-0	0.614634
a	Col-0	3.24878
a	Col-0	0.790244
a	Col-0	0.526829
a	Col-0	0.35122
a	Col-0	2.01951
a	Col-0	1.49268
a	Col-0	1.49268
a	Col-0	1.49268
a	Col-0	0.263415
a	Col-0	0.17561
a	Col-0	0.439024
a	Col-0	0.702439
a	Col-0	0.439024
a	Col-0	0.263415
a	Col-0	0.526829
a	Col-0	0.778547
a	Col-0	0.207612
a	Col-0	1.609
a	Col-0	1.19377
a	Col-0	0.986159
a	Col-0	1.7128
a	Col-0	2.02422
a	Col-0	0.363322
a	Col-0	0.259516
a	Col-0	0.415225
a	Col-0	0.83045
a	Col-0	1.03806
a	Col-0	1.03806
a	Col-0	0.934256
a	Col-0	1.609
a	Col-0	0
a	Col-0	1.61582
a	Col-0	0.881356
a	Col-0	0
a	Col-0	0.146893
a	Col-0	0
a	Col-0	0
a	Col-0	0.954802
a	Col-0	1.46893
a	Col-0	0.954802
a	Col-0	1.32203
a	Col-0	0.293785
a	Col-0	2.57062
a	Col-0	1.39548
a	Col-0	0
a	Col-0	0.440678
a	Col-0	0.220339
a	Col-0	0.367232
a	Col-0	1.10169
a	Col-0	0.440678
a	Col-0	3.23164
a	Col-0	1.10169
a	Col-0	1.02825
a	Col-0	1.76271
a	Col-0	1.10169
a	Col-0	1.02825
a	Col-0	0.954802
a	Col-0	0.881356
a	Col-0	1.76271
a	Col-0	0.514124
a	Col-0	0.734463
a	Col-0	0.661017
a	Col-0	1.98305
a	Col-0	0.367232
a	Col-0	1.9096
a	Col-0	1.32203
a	Col-0	0.514124
a	Col-0	1.61582
a	Col-0	2.35028
a	Col-0	0
a	Col-0	0.49676
a	Col-0	3.77538
a	Col-0	1.34125
a	Col-0	0.74514
a	Col-0	1.73866
a	Col-0	0.794816
a	Col-0	0.049676
a	Col-0	0
a	Col-0	0.695464
a	Col-0	0
a	Col-0	0
a	Col-0	0
a	Col-0	2.08639
a	Col-0	2.33477
a	Col-0	1.49028
a	Col-0	0.993521
a	Col-0	2.08639
a	Col-0	0.546436
a	Col-0	0.74514
a	Col-0	0.74514
a	Col-0	0.993521
a	Col-0	1.34125
a	Col-0	2.13838
a	Col-0	0.164491
a	Col-0	0.932115
a	Col-0	0.548303
a	Col-0	1.04178
a	Col-0	0.274151
a	Col-0	0.603133
a	Col-0	1.15144
a	Col-0	0.877285
a	Col-0	2.30287
a	Col-0	2.19321
a	Col-0	0.603133
a	Col-0	0
a	Col-0	0.603133
a	Col-0	0
a	Col-0	0.274151
a	Col-0	3.12533
a	Col-0	2.02872
a	Col-0	0.712794
a	Col-0	0.877285
a	Col-0	0.548303
a	Col-0	2.27692
a	Col-0	0
a	Col-0	0.664103
a	Col-0	4.07949
a	Col-0	2.56154
a	Col-0	0.853846
a	Col-0	0.474359
a	Col-0	3.0359
a	Col-0	0.474359
a	Col-0	1.80256
a	Col-0	0.853846
a	Col-0	1.13846
a	Col-0	1.32821
a	Col-0	0.569231
a	Col-0	0
a	Col-0	0.379487
a	Col-0	0.0948718
a	Col-0	0
a	Col-0	0.664103
a	Col-0	0.948718
a	Col-0	0
a	Col-0	1.99231
a	Col-0	2.94103
a	Col-0	0.189744
a	Col-0	0
a	Col-0	0.189744
a	Col-0	0.284615
a	Col-0	0
a	Col-0	1.04359
a	Col-0	0.189744
a	Col-0	0
a	Col-0	0.474359
a	Col-0	0
a	Col-0	1.89744
a	Col-0	4.74359
a	Col-0	0.474359
a	Col-0	0.379487
a	Col-0	0
a	Col-0	0.814691
a	Col-0	1.1202
a	Col-0	0.611018
a	Col-0	1.22204
a	Col-0	2.03673
a	Col-0	0.305509
a	Col-0	2.2404
a	Col-0	0.203673
a	Col-0	0.611018
a	Col-0	0
a	Col-0	1.22204
a	Col-0	1.52755
a	Col-0	0
a	Col-0	1.1202
a	Col-0	2.2404
a	Col-0	0
a	Col-0	0
a	Col-0	0
a	Col-0	0
a	Col-0	2.44407
a	Col-0	2.13856
a	Col-0	0
a	Col-0	1.22204
a	Col-0	1.22204
a	Col-0	0.203673
a	Col-0	1.1202
a	Col-0	0.101836
a	Col-0	0
a	Col-0	0
a	Col-0	1.22204
a	Col-0	1.01836
a	Col-0	0.916528
a	Col-0	0.611018
a	Col-0	0
a	Col-0	1.42571
a	Col-0	1.22204
a	Col-0	0
a	Col-0	0
a	Col-0	0.305509
a	Col-0	0.101836
a	Col-0	0.203673
a	Col-0	0.101836
a	Col-0	0
a	Col-0	0.203673
a	Col-0	0.305509
a	Col-0	0.407346
a	Col-0	3.15693
a	Col-0	0.916528
a	Col-0	0
a	Col-0	1.83306
a	Col-0	3.3606
a	Col-0	0.407346
a	Col-0	1.93489
a	Col-0	2.03673
a	Col-0	1.32387
a	Col-0	5.80467
a	Col-0	3.46244
a	Col-0	0.712855
a	Col-0	0.916528
a	Col-0	3.3606
a	Col-0	0.777778
a	Col-0	0.518519
a	Col-0	0
a	Col-0	0
a	Col-0	1.81481
a	Col-0	0
a	Col-0	0
a	Col-0	0.518519
a	Col-0	0
a	Col-0	1.03704
a	Col-0	0.518519
a	Col-0	0.259259
a	Col-0	2.59259
a	Col-0	0.518519
a	Col-0	1.03704
a	Col-0	0
a	Col-0	0
a	Col-0	7
a	Col-0	3.62963
a	Col-0	0
a	Col-0	0.777778
a	Col-0	0.518519
a	Col-0	0
a	Col-0	0
a	Col-0	0
a	Col-0	2.07407
a	Col-0	3.88889
a	Col-0	0.518519
a	Col-0	1.63636
a	Col-0	0
a	Col-0	0
a	Col-0	4.36364
a	Col-0	5.18182
a	Col-0	0
a	Col-0	0
a	Col-0	0.272727
a	Col-0	0
a	Col-0	0.272727
a	Col-0	0.545455
a	Col-0	0.272727
a	Col-0	0
a	Col-0	0
a	Col-0	0.818182
a	Col-0	0
a	Col-0	1.09091
a	Col-0	0.545455
a	Col-0	0
a	Col-0	4.90909
a	Col-0	1.63636
a	Col-0	0
a	Col-0	0.272727
a	Col-0	1.09091
a	Col-0	0
a	Col-0	0
a	Col-0	0
a	Col-0	1.63636
a	Col-0	2.18182
a	Col-0	0
a	Col-0	0
a	Col-0	0.818182
a	Col-0	1.90909
a	Col-0	1.09091
a	Col-0	0
a	Col-0	0
a	Col-0	2.72727
a	Col-0	2.45455
a	Col-0	0
a	Col-0	0
a	Col-0	0.818182
a	Col-0	0.545455
a	Col-0	3
a	Col-0	3
a	Col-0	1.90909
b	ChEC123-1	0.220339
b	ChEC123-1	0.220339
b	ChEC123-1	0.0734463
b	ChEC123-1	0.514124
b	ChEC123-1	0.0734463
b	ChEC123-1	0
b	ChEC123-1	0.293785
b	ChEC123-1	0.220339
b	ChEC123-1	0.220339
b	ChEC123-1	0.220339
b	ChEC123-1	0
b	ChEC123-1	0.734463
b	ChEC123-1	2.49718
b	ChEC123-1	0.514124
b	ChEC123-1	2.12994
b	ChEC123-1	1.02825
b	ChEC123-1	1.61582
b	ChEC123-1	2.20339
b	ChEC123-1	1.17514
b	ChEC123-1	0.220339
b	ChEC123-1	3.67232
b	ChEC123-1	0.367232
b	ChEC123-1	0.293785
b	ChEC123-1	0.146893
b	ChEC123-1	0.440678
b	ChEC123-1	0.146893
b	ChEC123-1	0.146893
b	ChEC123-1	0.881356
b	ChEC123-1	1.10169
b	ChEC123-1	0.367232
b	ChEC123-1	1.61582
b	ChEC123-1	0.734463
b	ChEC123-1	1.24859
b	ChEC123-1	2.79096
b	ChEC123-1	1.54237
b	ChEC123-1	2.49718
b	ChEC123-1	1.68927
b	ChEC123-1	0.367232
b	ChEC123-1	2.0565
b	ChEC123-1	1.02825
b	ChEC123-1	2.27684
b	ChEC123-1	0.734463
b	ChEC123-1	2.12994
b	ChEC123-1	3.08475
b	ChEC123-1	3.30508
b	ChEC123-1	1.98305
b	ChEC123-1	4.40678
b	ChEC123-1	1.24859
b	ChEC123-1	1.17514
b	ChEC123-1	0.954802
b	ChEC123-1	3.52542
b	ChEC123-1	0
b	ChEC123-1	0.367232
b	ChEC123-1	1.39548
b	ChEC123-1	1.17514
b	ChEC123-1	1.17514
b	ChEC123-1	1.9096
b	ChEC123-1	3.08475
b	ChEC123-1	2.57062
b	ChEC123-1	2.57062
b	ChEC123-1	4.18644
b	ChEC123-1	2.35028
b	ChEC123-1	2.0565
b	ChEC123-1	3.59887
b	ChEC123-1	1.46893
b	ChEC123-1	0
b	ChEC123-1	0
b	ChEC123-1	0
b	ChEC123-1	0
b	ChEC123-1	0
b	ChEC123-1	0
b	ChEC123-1	0
b	ChEC123-1	0
b	ChEC123-1	0
b	ChEC123-1	0.347732
b	ChEC123-1	0.645788
b	ChEC123-1	1.09287
b	ChEC123-1	0
b	ChEC123-1	0.74514
b	ChEC123-1	0.24838
b	ChEC123-1	0
b	ChEC123-1	0.447084
b	ChEC123-1	0
b	ChEC123-1	0
b	ChEC123-1	0.546436
b	ChEC123-1	0.397408
b	ChEC123-1	0
b	ChEC123-1	0.0993521
b	ChEC123-1	0.397408
b	ChEC123-1	0.794816
b	ChEC123-1	0.794816
b	ChEC123-1	0.49676
b	ChEC123-1	1.83801
b	ChEC123-1	0
b	ChEC123-1	1.49028
b	ChEC123-1	0.146893
c	ChEC123-2	0.146893
c	ChEC123-2	0.661017
c	ChEC123-2	0
c	ChEC123-2	2.12994
c	ChEC123-2	0.293785
c	ChEC123-2	0.514124
c	ChEC123-2	0.80791
c	ChEC123-2	2.64407
c	ChEC123-2	0.587571
c	ChEC123-2	0.220339
c	ChEC123-2	0.514124
c	ChEC123-2	0.220339
c	ChEC123-2	0
c	ChEC123-2	0.220339
c	ChEC123-2	0.220339
c	ChEC123-2	0
c	ChEC123-2	0.587571
c	ChEC123-2	0.220339
c	ChEC123-2	0.220339
c	ChEC123-2	0.440678
c	ChEC123-2	0
c	ChEC123-2	0.661017
c	ChEC123-2	0.954802
c	ChEC123-2	0.514124
c	ChEC123-2	0.0734463
c	ChEC123-2	0.514124
c	ChEC123-2	0.146893
c	ChEC123-2	1.10169
c	ChEC123-2	0
c	ChEC123-2	1.02825
c	ChEC123-2	3.67232
c	ChEC123-2	1.10169
c	ChEC123-2	0.367232
c	ChEC123-2	0.367232
c	ChEC123-2	0.220339
c	ChEC123-2	1.10169
c	ChEC123-2	0.440678
c	ChEC123-2	0.220339
c	ChEC123-2	0.587571
c	ChEC123-2	1.68927
c	ChEC123-2	0.80791
c	ChEC123-2	0.514124
c	ChEC123-2	0.661017
c	ChEC123-2	1.32203
c	ChEC123-2	0.80791
c	ChEC123-2	0
c	ChEC123-2	0.734463
c	ChEC123-2	1.54237
c	ChEC123-2	0.367232
c	ChEC123-2	2.0565
c	ChEC123-2	2.57062
c	ChEC123-2	0
c	ChEC123-2	0
c	ChEC123-2	0
c	ChEC123-2	0
c	ChEC123-2	0
c	ChEC123-2	0
c	ChEC123-2	0
c	ChEC123-2	0
c	ChEC123-2	0.74514
c	ChEC123-2	0
c	ChEC123-2	1.0432
c	ChEC123-2	0
c	ChEC123-2	0
c	ChEC123-2	0.49676
c	ChEC123-2	0.844492
c	ChEC123-2	0
c	ChEC123-2	1.78834
c	ChEC123-2	2.08639
c	ChEC123-2	0
c	ChEC123-2	0.794816
c	ChEC123-2	1.19222
c	ChEC123-2	1.53996
c	ChEC123-2	0.347732
c	ChEC123-2	0
c	ChEC123-2	1.14255
c	ChEC123-2	1.53996
c	ChEC123-2	0.347732
c	ChEC123-2	0
c	ChEC123-2	1.14255
c	ChEC123-2	3.12959
c	ChEC123-2	2.53348
c	ChEC123-2	0.844492
c	ChEC123-2	3.37797
c	ChEC123-2	0.0993521
c	ChEC123-2	0.049676
c	ChEC123-2	2.08639
c	ChEC123-2	2.13607
c	ChEC123-2	0.298056
c	ChEC123-2	0.049676
d	ChEC127-1	0
d	ChEC127-1	0
d	ChEC127-1	0
d	ChEC127-1	0
d	ChEC127-1	0
d	ChEC127-1	0
d	ChEC127-1	0
d	ChEC127-1	0.243323
d	ChEC127-1	0.243323
d	ChEC127-1	0.486647
d	ChEC127-1	0.486647
d	ChEC127-1	0.72997
d	ChEC127-1	0.973294
d	ChEC127-1	4.62315
d	ChEC127-1	6.08309
d	ChEC127-1	2.18991
d	ChEC127-1	1.21662
d	ChEC127-1	1.21662
d	ChEC127-1	7.2997
d	ChEC127-1	1.21662
d	ChEC127-1	2.91988
d	ChEC127-1	6.08309
d	ChEC127-1	3.64985
d	ChEC127-1	2.91988
d	ChEC127-1	1.70326
d	ChEC127-1	2.91988
d	ChEC127-1	6.08309
d	ChEC127-1	3.89318
d	ChEC127-1	2.67656
d	ChEC127-1	7.78635
d	ChEC127-1	2.91988
d	ChEC127-1	1.45994
d	ChEC127-1	0.72997
d	ChEC127-1	0.486647
d	ChEC127-1	0.243323
d	ChEC127-1	3.1632
d	ChEC127-1	1.45994
d	ChEC127-1	9.00297
d	ChEC127-1	5.59644
d	ChEC127-1	7.05638
d	ChEC127-1	1.94659
d	ChEC127-1	1.14146
d	ChEC127-1	2.28293
d	ChEC127-1	1.31707
d	ChEC127-1	0.614634
d	ChEC127-1	0.965854
d	ChEC127-1	1.8439
d	ChEC127-1	2.89756
d	ChEC127-1	0
d	ChEC127-1	1.66829
d	ChEC127-1	1.22927
d	ChEC127-1	0.263415
d	ChEC127-1	1.8439
d	ChEC127-1	0.702439
d	ChEC127-1	0.878049
d	ChEC127-1	0.263415
d	ChEC127-1	1.05366
d	ChEC127-1	1.49268
d	ChEC127-1	2.63415
d	ChEC127-1	2.28293
d	ChEC127-1	1.14146
d	ChEC127-1	2.80976
d	ChEC127-1	2.10732
d	ChEC127-1	3.24878
d	ChEC127-1	1.22927
d	ChEC127-1	2.28293
d	ChEC127-1	1.58049
d	ChEC127-1	1.22927
d	ChEC127-1	0.878049
d	ChEC127-1	0.526829
d	ChEC127-1	0.526829
d	ChEC127-1	1.22927
d	ChEC127-1	1.31707
d	ChEC127-1	2.19512
d	ChEC127-1	0.439024
d	ChEC127-1	1.49268
d	ChEC127-1	3.42439
d	ChEC127-1	0.702439
d	ChEC127-1	3.42439
d	ChEC127-1	1.66829
d	ChEC127-1	0.790244
d	ChEC127-1	0.790244
d	ChEC127-1	3.95122
d	ChEC127-1	1.05366
d	ChEC127-1	2.28293
d	ChEC127-1	3.07317
d	ChEC127-1	0.35122
d	ChEC127-1	0.570934
d	ChEC127-1	0.622837
d	ChEC127-1	0.83045
d	ChEC127-1	0.467128
d	ChEC127-1	0.934256
d	ChEC127-1	0.467128
d	ChEC127-1	0.519031
d	ChEC127-1	0.882353
d	ChEC127-1	1.609
d	ChEC127-1	0.726644
d	ChEC127-1	1.14187
d	ChEC127-1	0.934256
d	ChEC127-1	1.50519
d	ChEC127-1	1.40138
d	ChEC127-1	0.259516
d	ChEC127-1	1.609
d	ChEC127-1	0.83045
d	ChEC127-1	0.83045
d	ChEC127-1	0.882353
d	ChEC127-1	0.83045
e	ChEC127-2	0
e	ChEC127-2	2.18182
e	ChEC127-2	0.272727
e	ChEC127-2	1.90909
e	ChEC127-2	0
e	ChEC127-2	3.54545
e	ChEC127-2	0
e	ChEC127-2	0
e	ChEC127-2	2.18182
e	ChEC127-2	1.36364
e	ChEC127-2	2.18182
e	ChEC127-2	1.09091
e	ChEC127-2	0
e	ChEC127-2	1.36364
e	ChEC127-2	0
e	ChEC127-2	3.27273
e	ChEC127-2	7.09091
e	ChEC127-2	2.45455
e	ChEC127-2	3.81818
e	ChEC127-2	4.90909
e	ChEC127-2	2.18182
e	ChEC127-2	3.81818
e	ChEC127-2	2.45455
e	ChEC127-2	1.63636
e	ChEC127-2	1.63636
e	ChEC127-2	2.45455
e	ChEC127-2	0.818182
e	ChEC127-2	1.09091
e	ChEC127-2	0.272727
e	ChEC127-2	0.818182
e	ChEC127-2	0.818182
e	ChEC127-2	1.09091
e	ChEC127-2	1.36364
e	ChEC127-2	2.72727
e	ChEC127-2	0.272727
e	ChEC127-2	2.72727
e	ChEC127-2	1.90909
e	ChEC127-2	0.818182
e	ChEC127-2	2.18182
e	ChEC127-2	0.272727
e	ChEC127-2	2.85185
e	ChEC127-2	6.74074
e	ChEC127-2	9.59259
e	ChEC127-2	0
e	ChEC127-2	1.81481
e	ChEC127-2	2.85185
e	ChEC127-2	3.11111
e	ChEC127-2	0.777778
e	ChEC127-2	5.44444
e	ChEC127-2	0
e	ChEC127-2	3.37037
e	ChEC127-2	2.59259
e	ChEC127-2	8.81481
e	ChEC127-2	7.51852
e	ChEC127-2	2.33333
e	ChEC127-2	2.33333
e	ChEC127-2	0
e	ChEC127-2	1.81481
e	ChEC127-2	3.37037
e	ChEC127-2	9.59259
e	ChEC127-2	1.03704
e	ChEC127-2	0.777778
e	ChEC127-2	2.07407
e	ChEC127-2	1.81481
e	ChEC127-2	0
e	ChEC127-2	1.2963
e	ChEC127-2	2.59259
e	ChEC127-2	5.7037
e	ChEC127-2	0.518519
e	ChEC127-2	0
e	ChEC127-2	0
e	ChEC127-2	0.259259
e	ChEC127-2	1.32387
e	ChEC127-2	2.54591
e	ChEC127-2	0.203673
e	ChEC127-2	2.44407
e	ChEC127-2	2.85142
e	ChEC127-2	3.56427
e	ChEC127-2	0
e	ChEC127-2	0
e	ChEC127-2	3.76795
e	ChEC127-2	2.54591
e	ChEC127-2	0
e	ChEC127-2	4.37896
e	ChEC127-2	0
e	ChEC127-2	0.101836
e	ChEC127-2	1.73122
e	ChEC127-2	0
e	ChEC127-2	0.509182
e	ChEC127-2	1.01836
e	ChEC127-2	1.52755
e	ChEC127-2	1.62938
e	ChEC127-2	2.54591
e	ChEC127-2	0
e	ChEC127-2	0.916528
e	ChEC127-2	1.01836
e	ChEC127-2	3.3606
e	ChEC127-2	0.814691
e	ChEC127-2	2.34224
e	ChEC127-2	2.34224
e	ChEC127-2	0.509182
e	ChEC127-2	0
e	ChEC127-2	1.93489
e	ChEC127-2	1.42571
e	ChEC127-2	0.203673
e	ChEC127-2	3.76795
e	ChEC127-2	0.611018
e	ChEC127-2	0
e	ChEC127-2	0
e	ChEC127-2	0.712855
e	ChEC127-2	3.66611
e	ChEC127-2	0.916528
e	ChEC127-2	0
e	ChEC127-2	2.64775
e	ChEC127-2	2.64775
e	ChEC127-2	0
e	ChEC127-2	0.101836
e	ChEC127-2	0.814691
e	ChEC127-2	0.916528
e	ChEC127-2	0
e	ChEC127-2	1.42571
e	ChEC127-2	0
e	ChEC127-2	0
e	ChEC127-2	0.712855
e	ChEC127-2	1.62938
e	ChEC127-2	0
e	ChEC127-2	0.509182
e	ChEC127-2	1.62938
e	ChEC127-2	0
e	ChEC127-2	0
e	ChEC127-2	3.25876
e	ChEC127-2	2.34224
e	ChEC127-2	0.203673
e	ChEC127-2	1.22204
e	ChEC127-2	0.305509
e	ChEC127-2	0.611018
e	ChEC127-2	0
e	ChEC127-2	0.509182
e	ChEC127-2	0.509182
e	ChEC127-2	1.83306
e	ChEC127-2	1.22204
e	ChEC127-2	2.2404
e	ChEC127-2	0.101836
g	ChEC132-2	3.13077
g	ChEC132-2	1.70769
g	ChEC132-2	1.04359
g	ChEC132-2	1.04359
g	ChEC132-2	0.379487
g	ChEC132-2	2.94103
g	ChEC132-2	0.664103
g	ChEC132-2	0
g	ChEC132-2	2.18205
g	ChEC132-2	0.948718
g	ChEC132-2	0.664103
g	ChEC132-2	2.75128
g	ChEC132-2	0.189744
g	ChEC132-2	0
g	ChEC132-2	0.474359
g	ChEC132-2	0.284615
g	ChEC132-2	0.189744
g	ChEC132-2	0
g	ChEC132-2	1.04359
g	ChEC132-2	0
g	ChEC132-2	0.474359
g	ChEC132-2	0
g	ChEC132-2	0.474359
g	ChEC132-2	3.13077
g	ChEC132-2	0.379487
g	ChEC132-2	0.284615
g	ChEC132-2	2.37179
g	ChEC132-2	0
g	ChEC132-2	1.23333
g	ChEC132-2	3.32051
g	ChEC132-2	0
g	ChEC132-2	3.41538
g	ChEC132-2	0.189744
g	ChEC132-2	0
g	ChEC132-2	4.07949
g	ChEC132-2	3.41538
g	ChEC132-2	5.97692
g	ChEC132-2	0.664103
g	ChEC132-2	0.189744
g	ChEC132-2	3.0359
g	ChEC132-2	0.569231
g	ChEC132-2	0.379487
g	ChEC132-2	0
g	ChEC132-2	0.664103
g	ChEC132-2	0.474359
g	ChEC132-2	0.948718
g	ChEC132-2	0.189744
g	ChEC132-2	1.32821
g	ChEC132-2	1.99231
g	ChEC132-2	2.94103
g	ChEC132-2	1.61282
g	ChEC132-2	3.32051
g	ChEC132-2	0.274151
g	ChEC132-2	2.3577
g	ChEC132-2	1.20627
g	ChEC132-2	3.56397
g	ChEC132-2	0.932115
g	ChEC132-2	0
g	ChEC132-2	1.86423
g	ChEC132-2	1.91906
g	ChEC132-2	1.2611
g	ChEC132-2	0.877285
g	ChEC132-2	0.877285
g	ChEC132-2	0
g	ChEC132-2	0.877285
g	ChEC132-2	1.2611
g	ChEC132-2	1.20627
g	ChEC132-2	1.86423
g	ChEC132-2	0.383812
g	ChEC132-2	0.822454
g	ChEC132-2	0.164491
g	ChEC132-2	0.109661
g	ChEC132-2	0.164491
g	ChEC132-2	0.438642
g	ChEC132-2	2.41253
g	ChEC132-2	0
g	ChEC132-2	2.79634
g	ChEC132-2	0.274151
g	ChEC132-2	3.18016
g	ChEC132-2	1.31593
g	ChEC132-2	1.31593
g	ChEC132-2	2.24804
g	ChEC132-2	1.59008
g	ChEC132-2	0.219321
g	ChEC132-2	2.24804
g	ChEC132-2	1.42559
g	ChEC132-2	1.31593
g	ChEC132-2	1.04178
g	ChEC132-2	1.42559
g	ChEC132-2	0.164491
g	ChEC132-2	1.09661
g	ChEC132-2	1.09661
g	ChEC132-2	2.08355
g	ChEC132-2	1.15144
g	ChEC132-2	1.86423
g	ChEC132-2	1.86423
g	ChEC132-2	1.2611
g	ChEC132-2	0.328982
g	ChEC132-2	0.548303
h	ChEC132-1	0
h	ChEC132-1	0
h	ChEC132-1	0
h	ChEC132-1	0
h	ChEC132-1	0
h	ChEC132-1	0
h	ChEC132-1	0
h	ChEC132-1	0
h	ChEC132-1	0
h	ChEC132-1	0.243323
h	ChEC132-1	2.43323
h	ChEC132-1	6.08309
h	ChEC132-1	1.70326
h	ChEC132-1	5.59644
h	ChEC132-1	4.1365
h	ChEC132-1	5.83976
h	ChEC132-1	1.94659
h	ChEC132-1	6.56973
h	ChEC132-1	3.89318
h	ChEC132-1	8.02967
h	ChEC132-1	3.89318
h	ChEC132-1	1.70326
h	ChEC132-1	6.32641
h	ChEC132-1	4.1365
h	ChEC132-1	2.43323
h	ChEC132-1	6.32641
h	ChEC132-1	6.08309
h	ChEC132-1	6.08309
h	ChEC132-1	4.62315
h	ChEC132-1	2.91988
h	ChEC132-1	5.35312
h	ChEC132-1	3.40653
h	ChEC132-1	9.73294
h	ChEC132-1	5.10979
h	ChEC132-1	3.64985
h	ChEC132-1	6.32641
h	ChEC132-1	1.45994
h	ChEC132-1	1.94659
h	ChEC132-1	2.43323
h	ChEC132-1	1.21662
h	ChEC132-1	3.40653
h	ChEC132-1	3.07317
h	ChEC132-1	4.91707
h	ChEC132-1	1.49268
h	ChEC132-1	3.6
h	ChEC132-1	0.790244
h	ChEC132-1	2.37073
h	ChEC132-1	0
h	ChEC132-1	1.7561
h	ChEC132-1	0.878049
h	ChEC132-1	0.965854
h	ChEC132-1	1.31707
h	ChEC132-1	2.01951
h	ChEC132-1	0.965854
h	ChEC132-1	0.790244
h	ChEC132-1	1.05366
h	ChEC132-1	1.40488
h	ChEC132-1	1.58049
h	ChEC132-1	2.45854
h	ChEC132-1	1.14146
h	ChEC132-1	0.965854
h	ChEC132-1	0
h	ChEC132-1	2.01951
h	ChEC132-1	2.45854
h	ChEC132-1	0.965854
h	ChEC132-1	0
h	ChEC132-1	2.01951
h	ChEC132-1	0.878049
h	ChEC132-1	1.8439
h	ChEC132-1	1.66829
h	ChEC132-1	2.80976
h	ChEC132-1	6.23415
h	ChEC132-1	0.965854
h	ChEC132-1	2.54634
h	ChEC132-1	1.22927
h	ChEC132-1	2.01951
h	ChEC132-1	0.415225
h	ChEC132-1	0.622837
h	ChEC132-1	1.03806
h	ChEC132-1	0.778547
h	ChEC132-1	0.570934
h	ChEC132-1	0.155709
h	ChEC132-1	0.726644
h	ChEC132-1	0.415225
h	ChEC132-1	0.519031
h	ChEC132-1	0.67474
h	ChEC132-1	0.207612
h	ChEC132-1	0.259516
h	ChEC132-1	0.67474
h	ChEC132-1	0.207612
h	ChEC132-1	0.207612
h	ChEC132-1	1.86851
h	ChEC132-1	0.622837
h	ChEC132-1	0.415225
h	ChEC132-1	0.259516
h	ChEC132-1	1.08997
h	ChEC132-1	0.882353
